# RamanOmics Decodes Spatial Vibrational-Molecular Architecture and Rewiring in Aging and Repair

**DOI:** 10.64898/2025.12.04.692337

**Authors:** Ke Zhang, Xingjian Chen, Francesco Monticolo, Salvatore Sorrentino, Haochun Huang, Claire Callahan, Yueqing Qiao, Judy Zhou, Sonia Brodowska, Styliani Sapantzi, Jianhuan Qi, Yinghan Wu, Thai Nam Son Dang, Francesca Viggiani, Chia-Kang Ho, Yanxin Xu, Koseki J. Kobayashi-Kirschvink, Thang Mung, Hemali Phatnani, Zhixun Dou, Jeon Woong Kang, Peter T. C. So, Jian Shu

## Abstract

Aging and tissue repair involve multilayered and spatially heterogeneous remodeling across transcriptional, biochemical, and cellular dimensions, yet prevailing definitions rely on isolated molecular markers that obscure how biochemical and transcriptional states co-evolve in tissues. Here we present RamanOmics, a multimodal framework that integrates single-nucleus RNA sequencing (snRNA-seq), spatial transcriptomics, and label-free Raman imaging to map the spatial vibrational–biochemical and molecular architecture of aging and senescence directly in intact tissues. Applied to mouse lung and skin, RamanOmics generates spatially resolved biochemical–molecular maps revealing tissue-specific programs: lung senescent cells are enriched for extracellular matrix (ECM) remodeling and TGF-β signaling (*Serpine1, Dab2, Igfbp7*), whereas skin senescence is dominated by keratinization and barrier homeostasis modules (*Krt10, Lor, Sbsn*). Across tissues, we identify a conserved branched-chain fatty-acid-linked biochemical profile and Raman signature (1131-1135 cm⁻¹) that robustly marks *p21*⁺ senescent cells. To unify these layers, we develop a machine learning derived “multimodal barcode” that quantitatively integrates biochemical and transcriptional features, enabling non-destructive identification of senescence *in situ*. In a wound-healing model, RamanOmics further reveals coordinated reactivation of barrier-repair programs in senescent cells, marked by upregulation of *Krt10*, *Lor*, *Sbsn*, *Sfn*, and *Dmkn* together with matching increases in lipid-associated Raman signatures, confirming biological generalizability beyond steady-state aging. By directly integrating gene programs to spatial vibrational–biochemical states, RamanOmics provides a general framework and resource for scalable, multimodal profiling of cellular states.
