## Supplementary Table 2 for "RamanOmics Decodes Spatial Vibrational-Molecular Architecture and Rewiring in Aging and Repair"

### Sheet: snRNA-seq_cell numbers
All Cell types_Lung (snRNA-seq)	O1	O2	O3	Y1	Y2	Y3
Alveolar type 2 cell 1 (AT2-1)	714	929	756	732	603	558
Endothelial cell 1 (Endo1)	206	947	423	973	464	573
Club cell 1 (CC1)	250	446	569	344	328	441
Macrophage (MAC)	374	643	317	242	456	255
Alveolar type 2 cell 2 (AT2-2)	208	170	141	409	412	412
Alveolar type 1 cell 1 (AT1-1)	323	191	380	239	203	370
Endothelial cell 2 (Endo2)	57	257	116	518	312	411
Endothelial cell 3 (Endo3)	85	296	161	472	304	313
Fibroblast 1 (FIB1)	197	306	333	301	158	264
Club cell 2 (CC2)	172	310	338	215	132	276
Endothelial cell 4 (Endo4)	97	237	160	409	216	294
Fibroblast 2 (FIB2)	368	136	183	260	151	310
T cell (TC)	169	304	429	150	149	97
Monocyte 1 (Mono1)	23	51	1070	38	43	53
Red blood cell (RBC)	229	194	387	96	142	61
Mesenchymal cell (MES)	400	110	46	72	268	48
B cell (BC)	294	96	131	145	127	54
Endothelial cell 5 (Endo5)	106	120	80	162	143	140
Monocyte 2 (Mono2)	149	42	261	75	79	141
Dendritic cell (DC)	79	43	97	83	86	112
Smooth muscle cell 1 (SMC1)	53	106	28	121	61	79
Alveolar type 1 cell 2 (AT1-2)	63	49	52	35	45	192
Ciliated cell (CIC)	153	42	61	27	29	85
Goblet cell (GC)	44	51	42	56	89	91
Lipofibroblast (LIF)	170	2	0	12	134	55
Smooth muscle cell 2 (SMC2)	126	26	23	43	49	34
Krt4/Krt13 Epithelial cell state (EPI)	87	15	36	19	33	101
Endothelial cell 6 (Endo6)	53	54	46	31	35	41
All Cell types_Skin (snRNA-seq)	O1	O2	O3	Y1	Y2	Y3
Adipocyte (AD)	58	270	6	11	10	11
Basal keratinocyte (BK)	152	207	62	36	94	57
Cycling basal cell (CBC)	45	55	9	9	21	12
Dermal papilla cells (DP)	24	51	7	9	30	32
Early granular keratinocyte (EGK)	10	709	0	13	64	12
Endothelial/Smooth muscle cell (Endo/SMC)	16	115	3	13	25	9
Fibroblast 1 (FIB1)	155	230	86	62	174	157
Fibroblast 2 (FIB2)	61	113	17	29	13	19
Fibroblast 3 (FIB3)	17	17	19	5	27	17
Granular layer keratinocyte (GLK)	51	31	31	23	49	39
Hair follicle stem cell (HFSC)	118	125	30	11	70	33
Inner root sheath cell (IRS)	442	87	42	71	101	102
Interfollicular epidermis cell 1 (IFE1)	270	262	92	86	230	66
Interfollicular epidermis cell 2 (IFE2)	271	238	65	96	229	43
Interfollicular epidermis cell 3 (IFE3)	150	409	68	50	145	81
Interfollicular epidermis cell 4 (IFE4)	163	255	28	32	183	66
Interfollicular epidermis cell 5 (IFE5)	116	171	68	45	121	85
Interfollicular keratynocite (IFK)	143	72	43	26	88	67
Lagerhans cell (LC)	15	253	8	9	28	8
Macrophage (MAC)	20	28	4	3	32	2
Melanocytes (MEL)	3	27	0	1	3	2
Merkel cell (MerC)	122	30	104	95	123	410
Muscle cell (MusC)	88	205	84	113	59	24
Outer bulge cell (OBC)	39	49	39	17	65	72
Sebocyte (SB)	21	78	50	44	19	18
T cell (TC)	13	112	4	2	14	5

### Sheet: STARmap-ISS_cell numbers
All Cell types_Lung (STARmap ISS)	mLung_O1	mLung_O2	mLung_O3	mLung_Y1	mLung_Y2	mLung_Y3
AT2	5359	4654	12325	7128	2181	4032
Endo	1273	584	2364	1275	409	429
TC	701	219	1587	1551	519	887
MES	690	256	1358	1225	426	713
CC	100	2031	207	1856	24	79
Mono	625	163	1199	1072	443	548
DC	867	395	1552	707	192	307
FIB	497	175	1061	1072	210	296
SMC	330	250	727	789	174	214
BC	245	125	597	611	207	254
AT1	373	180	806	363	85	146
RBC	171	127	341	541	152	227
LIF	160	81	309	235	77	156
EPI	280	79	572	24	16	22
MAC	94	41	291	266	112	127
GC	115	134	262	109	34	52
All Cell types_Skin (STARmap ISS)	mSkin_O1	mSkin_O2	mSkin_O3	mSkin_Y1	mSkin_Y2	mSkin_Y3
IFE	1956	1009	1122	3042	2143	2383
IFK	686	392	389	833	666	627
IRS	1227	663	790	149	102	157
FIB	440	227	265	754	439	416
Endo/SMC	426	242	166	434	385	528
MerC	73	33	49	441	436	421
MAC	246	190	222	262	224	205
MusC	214	71	119	154	242	161
GLK	91	55	74	169	153	185
LC	96	64	117	187	188	166
CBC	141	93	70	113	69	161
OBC	65	43	61	111	107	130
TC	82	37	40	101	58	133
AD	125	42	83	64	50	53
SB	80	39	47	63	23	66
DP	58	39	34	82	44	61
HFSC	70	32	29	74	42	72
MEL	38	16	14	21	19	28
BK	32	10	15	55	38	46
EGK	1	0	3	10	12	25

### Sheet: Integration_cell numbers
All cell type_Lungs (Integration)	O1	O2	O3	Y1	Y2	Y3
AT 1 cells	66	40	184	53	13	40
AT 2 cells	993	1087	2463	1251	422	897
B cells	53	35	118	86	25	56
Club cells	10	281	85	89	1	15
Dendritic cells	195	79	315	114	19	68
Endothelial cells	388	143	470	180	29	88
Fibroblast	130	43	239	130	13	75
Goblet cells	23	29	64	14	7	9
Krt4/Krt13 epithelial cell state	58	16	127	2	0	2
Lipofibroblasts	41	16	66	17	14	38
Macrophage	19	11	67	40	14	33
Mesenchymal cells	159	55	273	158	40	143
Monocytes	153	30	280	156	33	122
Red blood cells	30	22	82	63	20	47
Smooth muscle cells	72	59	157	110	17	46
T cells	188	44	349	226	64	195
All cell type_Skin (Integration)	O1	O2	O3	Y1	Y2	Y3
Adipocyte	31	18	35	17	15	20
Basal Keratinocytes	10	5	9	17	8	17
Cycling Basal cell	22	44	36	42	14	56
Dermal papilla cells	15	10	17	33	13	18
Early granular Keratinocyte	0	0	1	4	5	10
Endothelial / Smooth muscle cells	83	89	79	166	113	166
Fibroblasts	93	95	120	266	126	140
Granular layer Keratinocytes	23	22	42	60	43	64
Hair follicle stem cell	11	11	10	23	12	29
Inner root sheath cell	309	300	383	43	32	52
Interfollicular Epidermis cell	451	408	521	1155	688	905
Interfollicular Keratynocites	151	169	190	290	237	251
Lagerhans cells	22	22	69	60	60	62
Macrophages	74	68	107	96	70	85
Melanocytes	6	9	8	6	4	10
Merkel cell	15	19	28	149	131	172
Muscle cell	45	26	51	54	61	50
Outer Bulge cell	16	18	30	47	33	55
Sebocytes	19	11	22	30	8	28
T cells	11	13	26	36	24	40

### Sheet: snRNA-seq_senescent cell 
Lung (cell number)	O1	O2	O3	Y1	Y2	Y3		Skin (cell number)	O1	O2	O3	Y1	Y2	Y3
p16+	38	56	68	24	24	12		p16+	7	10	11	4	14	21
p21+	360	428	201	212	129	77		p21+	245	306	74	78	240	106
p16/p21+	392	477	269	234	151	89		p16/p21+	252	315	85	82	253	127
	Lung_P21+ (cell percentage)								Lung_P21+ (cell percentage)
	O1	O2	O3	Y1	Y2	Y3			O1	O2	O3	Y1	Y2	Y3
AT1-1	0.0381025	0.0972763	0.0150015	0.0796305	0.057132	0.0511858		AD	0.0387147	0	0	0	0	0
AT1-2	0	0.0324254	0	0	0	0.0341239		BK	0.348432	0.976423	0.722394	0.329308	0.6941	0.690131
AT2-1	0.590589	0.372892	0.0750075	0.175187	0.152352	0		CBC	0	0.0952608	0.103199	0	0.0991572	0
AT2-2	0.361974	0.0972763	0.060006	0.0477783	0.038088	0		DP	0.0774293	0.0238152	0	0	0	0.0690131
BC	0.114307	0.0324254	0.030003	0.0318522	0.038088	0		EGK	0.0387147	0.881162	0	0.109769	0.0991572	0
CIC	0.0952562	0.0486381	0.030003	0.0159261	0.019044	0.0341239		Endo/SMC	0	0.0476304	0	0.109769	0.0495786	0
CC1	0.0571537	0.145914	0.030003	0.127409	0.133308	0.119434		FIB1	0.0774293	0.119076	0	0.109769	0.148736	0.138026
CC2	0.0381025	0.0324254	0.0750075	0.0318522	0.019044	0.0170619		FIB2	0	0.0714456	0	0	0	0.0690131
DC	0.076205	0.0324254	0.0450045	0.0318522	0.076176	0.0682477		FIB3	0	0.0238152	0	0.109769	0	0
Endo1	0.076205	1.26459	0.210021	0.207039	0	0.0853097		GLK	0.271003	0.142891	0.515996	0.439078	0.793257	1.10421
Endo2	0.076205	0.113489	0.0450045	0.0955566	0.038088	0.0682477		HFSC	0.0387147	0.0476304	0	0	0.0495786	0
Endo3	0.590589	2.01038	0.405041	1.4652	0.342792	0.324177		IFE1	2.40031	1.47654	2.06398	2.63447	4.61081	1.79434
Endo4	0.0381025	0.308042	0.060006	0.191113	0.019044	0.0511858		IFE2	1.97445	1.19076	1.03199	1.97585	2.72682	0.621118
Endo5	0.133359	0.0324254	0	0.0159261	0.019044	0		IFE3	0.232288	0.714456	0.206398	0.439078	0.396629	0.207039
Endo6	0.076205	0.0162127	0	0.0477783	0	0		IFE4	0.387147	0.190522	0	0	0.198314	0.276052
EPI	0.285769	0	0	0	0.038088	0		IFE5	0.619435	0.547749	1.13519	0.768386	1.04115	1.0352
FIB1	0.0571537	0.145914	0.030003	0.0796305	0.057132	0.0511858		IFK	0.464576	0.0476304	0.103199	0.219539	0.148736	0.621118
FIB2	0.266717	0.0972763	0.030003	0.0955566	0.038088	0.0170619		IRS	1.93573	0.0714456	0.103199	0.329308	0.148736	0.207039
GC	0	0	0	0	0	0		LC	0.0774293	0.261967	0	0.109769	0.148736	0
LIF	0.285769	0	0	0	0.09522	0		MAC	0	0.0238152	0	0	0	0
MAC	1.58125	1.07004	0.79508	0.3663	0.609408	0.272991		MEL	0.0387147	0.0238152	0	0	0	0
MES	1.21928	0.567445	0.165017	0.111483	0.57132	0.0341239		MerC	0.193573	0.0238152	0.206398	0.109769	0.0991572	0.276052
Mono1	0.0381025	0.0324254	0.435044	0.0159261	0	0		MusC	0	0	0.206398	0	0	0
Mono2	0.247666	0.0486381	0.270027	0.0318522	0.038088	0.0341239		OBC	0.0774293	0.0476304	0	0	0.247893	0.0690131
RBC	0.285769	0.113489	0.135014	0.0477783	0.057132	0.0341239		SB	0.0774293	0.190522	1.23839	0.768386	0.148736	0.0690131
SMC1	0.0571537	0.0648508	0	0	0	0.0170619		TC	0.116144	0.0476304	0	0	0.0495786	0.0690131
SMC2	0.0952562	0.0162127	0	0.0159261	0	0
TC	0.076205	0.145914	0.0750075	0.0477783	0	0

### Sheet: STARmap-ISS_senescent cell 
Lung	O1	O2	O3	Y1	Y2	Y3		Skin	O1	O2	O3	Y1	Y2	Y3
p16+	158	106	371	197	113	75		p16+	321	125	72	88	188	84
p21+	161	62	271	339	125	74		p21+	152	95	59	56	135	146
	Lung_P21+ (cell percentage)								Skin_P21+ (cell percentage)
	O1	O2	O3	Y1	Y2	Y3			O1	O2	O3	Y1	Y2	Y3
AT1	0.016835	0	0.0508647	0.0318742	0.0570234	0.01178		AD	0.0488043	0	0.0269615	0	0.0367647	0.0166003
AT2	0.446128	0.326522	0.309101	0.419677	0.51321	0.341619		BK	0	0	0	0	0	0.0166003
BC	0.00841751	0.010533	0.0195634	0.0478113	0.133055	0.01178		CBC	0	0.0606612	0.0269615	0.0140469	0	0.0332005
CC	0.0420875	0.10533	0.011738	0.196558	0.0190078	0.0353398		DP	0	0.0325362	0	0.0140469	0	0.0166003
DC	0.10101	0.0210659	0.0704281	0.100935	0.209086	0.0235599		EGK	0	0	0	0	0	0
Endo	0.227273	0.0737308	0.11738	0.185933	0.361148	0.0588998		Endo/SMC	0.292826	0.303306	0.134807	0.0421407	0.349265	0.182603
FIB	0.10101	0.0210659	0.0978167	0.169996	0.114047	0.0235599		FIB	0.178949	0.0909918	0.161769	0.0702346	0.147059	0.199203
GC	0.00841751	0.010533	0.011738	0.00531237	0.0190078	0.01178		GLK	0	0	0.00026961	0	0	0.0166003
EPI	0.03367	0.010533	0.05869	0.00531237	0.0570234	0		HFSC	0	0.0303306	0	0.0140469	0.0367647	0.0166003
LIF	0.0252525	0	0.00391267	0.0265618	0	0.01178		IRS	0.0650724	0.0303306	0.0269615	0.0140469	0	0.0332005
MAC	0.0252525	0.0210659	0.0195634	0.0637484	0.095039	0.0235599		IFE	1.38279	1.54686	0.835805	0.533783	1.21324	1.44422
MES	0.0841751	0.010533	0.0704281	0.100935	0.228094	0.129579		IFK	0.406702	0.636943	0.242653	0.0421407	0.514706	0.332005
Mono	0.109428	0	0.0704281	0.127497	0.323132	0.0471198		LC	0.0162681	0	0	0	0.0367647	0
RBC	0.016835	0.010533	0.0195634	0.0690608	0.0570234	0.0588998		MAC	0.0325362	0.0606612	0.0539229	0	0.0735294	0.0332005
SMC	0.03367	0.0210659	0.0508647	0.0796855	0.0570234	0.0353398		MEL	0	0	0	0	0	0
TC	0.0757576	0.010533	0.0782534	0.169996	0.133055	0.0471198		MerC	0	0	0.0269615	0.0140469	0.0183823	0.0332005
								MusC	0.0325362	0	0.0269615	0	0.0367647	0
								OBC	0	0.0606612	0	0.0140469	0.0183823	0.0498008
								SB	0	0	0	0	0	0
								TC	0.0162681	0	0	0.0140469	0	0

### Sheet: Integration_senescent cell
Lung	O1	O2	O3	Y1	Y2	Y3		Skin	O1	O2	O3	Y1	Y2	Y3
p21+	48	10	68	35	10	17		p21+	20	38	33	23	59	50
