## Supplementary Table 3 for "RamanOmics Decodes Spatial Vibrational-Molecular Architecture and Rewiring in Aging and Repair"

### Sheet: RamanPixelsIntensities(sen)
(Extended Data Fig. 7b)
Lung(old)
Cell type	p-value	p21 positive	p21 negative
All cell types	0.0223836	13.6000 ± 4.1593	9.2718 ± 3.8256
(Extended Data Fig. 7c )
Skin (old vs young)
Cell type	p-value	p21 positive (old)	p21 positive (young)
All cell types	0.00221792	13.8242 ± 8.2484	16.8182 ± 8.4427
( Extended Data Fig. 7e )
Skin(old)
Cell type	p-value	p21 positive	p21 negative
IFE	0.0303884	16.0952 ± 9.9236	12.8356 ± 6.9811
All cell types	0.0269603	13.8242 ± 8.2484	11.8921 ± 6.4650
Skin(young)
IFK	0.00275195	20.1364 ± 10.3293	14.4008 ± 8.0142
All cell types	1.76499e-09	16.8182 ± 8.4427	12.7565 ± 6.1567
(Extended Data Fig. 10b)
Lung (old)
Cell type	p-value	p21 positive	p21 negative
All cell types	0.00136022	42.4222 ± 21.1448	45.4257 ± 11.0594
MES	0.015873	33.9772 ± 6.5056	50.7784 ± 11.3752
( Extended Data Fig. 10d )
Skin (old)
Cell type	p-value	p21 positive	p21 negative
All cell types	0.693192	74.3611 ± 58.9627	71.0074 ± 57.9161
FIB	0.38226	95.8970 ± 66.1263	74.0239 ± 73.9316
Skin (young)
All cell types	3.85086e-10	105.8627 ± 105.7651	69.6968 ± 64.0382
IFE	0.00314616	103.8386 ± 92.1990	75.2866 ± 72.7948

### Sheet: RamanPixelsIntensities(aging)
(Extended Data Fig. 7a)
Tissue	p-value	old	young
Lung	3.54654e-64	8.8363 ± 3.8607	9.8423 ± 3.8996
Skin	6.5821e-23	11.9307 ± 6.5099	12.8387 ± 6.2368
(Extended Data Fig. 7d)
Lung
Cell type	p-value	old	young
Endo	0.179369	9.3237 ± 4.1303	9.5387 ± 3.9007
TC	0.00121796	9.1067 ± 3.8105	9.9526 ± 4.2475
Skin
Cell type	p-value	old	young
IFE	0.40953	12.9348 ± 7.1059	12.6929 ± 5.9316
FIB	0.00776213	11.7630 ± 5.7192	13.0639 ± 6.6116
(Extended Data Fig. 10a)
Cell type	p-value	old	young
Lung	2.1028e-13	46.7208 ± 28.5472	43.2734 ± 11.3974
Skin	0.136839	71.0745 ± 57.9325	70.4289 ± 65.3343
(Extended Data Fig. 10c)
Lung
Cell type	p-value	old	young
Endo	0.129305	45.4813 ± 29.3609	42.0657 ± 10.3639
TC	4.59686e-07	42.4769 ± 20.1176	43.0874 ± 11.1290
Skin
Cell type	p-value	old	young
IFE	0.286014	72.2924 ± 59.6200	70.4020 ± 64.6194
FIB	0.321793	74.6631 ± 73.7102	66.8146 ± 56.4542
