## Supplementary Table 4 for "RamanOmics Decodes Spatial Vibrational-Molecular Architecture and Rewiring in Aging and Repair"

### Sheet: DEPs_old Lung (S vs. NS)
Increased	Decreased
1134	998
623	999
1132	996
645	1154
1135	1152
628	1150
627	1155
625	1151
646	1148
622	1189
1005	1001
643	1550
1131	1549
1108	1576
1496	995
1130	1551
630	1548
1109	1188
614	1573
1106	695
612	1572
1495	1571
615	1570
1493	1567
610	1546
1128	1569
1111	1553
1480	697
609	1545
617	1566
1488	1565
607	710
1483	1564
1498	1170
1489	1544
1486	1643
854	1027
1069	1642
853	1644
605	1645
840	1647
864	1648
1067	1641
856	1023
851
857
604
1036
850
602

### Sheet: DEPs_old Skin (S vs. NS)
Increased	Decreased
1134	1162
1135	1164
1132	937
1137	939
1131	940
1130	936
1128	942
1138	1161
1122	943
1121	934
1127	1165
1124	945
1119	946
1125	948
1140	1394
1118	1391
1117	1396
1063	1395
1296	1392
1297	933
1064	1390
1061	1397
1115	1388
1141	1399
1295	1387
1299	1241
1440	1386
1439	1240
1438	1242
1442	1384
1436	1383
702	1238
1066	1244
1060	1237
1435	1400
1300	1245
1114	1236
1293	1382
1443	1247
700	1234
1142	1401
1434	1248
1301	1380
1444	1403
1067	1404
1058	1379
1112	1233
703	1676
987	1675
1303	1678

### Sheet: DEPs_old Lung_AT2 (S vs. NS)
Increased	Decreased
600	1643
604	1644
605	1645
607	1647
610
612
614
615
623
625
627
628
851
853
857
1035
1036
1047
1048
1050
1067
1069
1070
1109
1483
1488
1489
1493

### Sheet: DEPs_old Skin_IFE (S vs. NS)
Increased	Decreased
1134	940
1132	942
1135	939
1131	937
1137	936
1130	943
1128	945
1138	934
1122	946
1121	948
1127	933
1124	949
1140	922
1125	1394
1119	931
1118	924
1141	1395
1117	1392
1115	1388
702	1396
700	1391
1114	1390
703	1397
1112	1399
832	1384
744	1242
831	1241
829	1386
834	1244
742	1387
699	1383
828	1400
835	1240
705	1245
826	1238
837	1237
741	1247
734	1401
697	1236
736	1248
1023	1403
695	1382
839	1404
803	1234
745	1233
804
694
737
732
1021

### Sheet: DEPs_lung (aged vs. young)
Increased	Decreased
1147	791
1148	793
1145	782
998	780
996	790
692	787
691	788
694	785
1144	795
689	798
1150	801
1142	796
999	799
995	784
687	803
708	779
707	804
695	622
1141	806
1774	623
1773	807
1772	777
710	614
913	620
911	1132
1151	615
987	809
1775	612
1770	628
686	625
679	776
1784	610
681	617
986	619
684	627
914	810
705	814
989	1131
1505	609
682	812
678	815
712	817
1783	1134
993	630
1785	607
1776	818
1799	828
1769	829
1798	774
1152	820

### Sheet: DEPs_Skin (aged vs. young)
Increased	Decreased
637	1524
635	1523
798	1519
799	1525
1442	1518
1440	1527
633	1522
1439	1520
1443	1517
801	673
796	674
1438	692
1444	691
803	1528
632	694
1301	676
1300	671
1436	1515
1446	695
795	669
1435	1545
1303	678
791	998
793	1508
628	1565
804	996
1305	1777
630	1767
1304	1566
638	1768
1307	1544
1299	1776
780	1509
1447	1564
779	1784
1434	1785
776	1778
627	1783
806	1546
1308	1766
617	697
790	1724
777	999
829	1782
1134	689
832	1775
828	1779
831	1723
1448	1567
823	1769

### Sheet: DEPs_Lung Endo (aged vs. young)
Increased	Decreased
1147	780
1148	791
998	793
1145	788
692	787
996	798
694	804
691	782
999	803
1150	790
1144	795
689	796
1772	801
986	785
987	784
695	806
1773	799
913	779
995	807
911	777
707	776
1774	809
1770	622
708	623
989	774
1151	620
1784	814
914	815
687	810
1783	812
682	817
681	614
1013	628
705	619
710	772
684	612
1505	818
1800	610
1152	615
984	617
1775	625
1799	820
1011	630
1776	609
686	627
978	828
679	821
1014	829
916	771
1191	826

### Sheet: DEPs_Skin IFE (aged vs. young)
Increased	Decreased
1134	1528
1132	1527
1440	1523
1442	1519
1439	1525
1135	1524
1443	1520
1438	1518
798	1522
799	691
1300	1529
1444	692
801	1517
1436	1776
1301	674
796	1777
1299	673
803	1775
1435	1778
1446	1767
1119	1768
1303	1545
1118	1544
1117	689
1121	1566
1304	1565
1305	1766
1297	1785
832	1774
1307	1769
829	1784
831	1779
795	1564
637	998
834	1515
804	1783
1434	1724
828	1723
1447	1567
793	1543
826	1722
1308	1782
791	1721
1131	1562
1296	1546
835	1713
825	1765
1066	1725
806	1714
1137	999
