## Supplementary Table 5 for "RamanOmics Decodes Spatial Vibrational-Molecular Architecture and Rewiring in Aging and Repair"

### Sheet: Sheet1
Lung(p21+)		Raman	snRNA-seq	Multimodal
	Accuracy	0.4868	0.7368	0.7763
	AUC	0.5367	0.745	0.7647
	F1	0.5063	0.7619	0.7952
	Precision	0.4762	0.6809	0.7174
	Recall	0.5405	0.8649	0.8919
Skin(p21+)		Raman	snRNA-seq	Multimodal
	Accuracy	0.6	0.6182	0.6545
	AUC	0.672	0.6819	0.7222
	F1	0.5769	0.6182	0.6122
	Precision	0.625	0.6296	0.7143
	Recall	0.5357	0.6071	0.5357
